# Home security cameras as a tool for behavior observations and science affordability

**DOI:** 10.1101/2023.04.17.537238

**Authors:** Billie C. Goolsby, Marie-Therese Fischer, Tony G. Chen, Daniela Pareja-Mejía, Daniel A. Shaykevich, Amaris R. Lewis, Gaelle Raboisson, Katharina Dellefont, Madison P. Lacey, Lauren A. O’Connell

**Author notes:** These authors contributed equally to the manuscript and mutually agree that authorship listing is interchangeable. To whom correspondence should be addressed: Billie C. Goolsby, Department of Biology, Stanford University, 371 Jane Stanford Way, Stanford, CA 94305, Lauren A. O’Connell, PhD., Department of Biology, Stanford University, 371 Jane Stanford Way, Stanford, CA 94305.

## Abstract

Reliably capturing transient animal behavior in the field and laboratory remains a logistical and financial challenge, especially for small ectotherms. Here, we present home camera systems as affordable, accessible, and suitable alternatives for monitoring small, cold-blooded animals historically overlooked by commercial camera traps. Home security cameras are often weather-resistant, operate offline or online, and allow collection of time-sensitive behavioral data in laboratory and field conditions with continuous data storage for up to four weeks. These lightweight cameras can also utilize phone notifications over Wi-Fi, alerting users when animals enter a space of interest and enabling sample collection at proper time periods. We present our findings, both technological and scientific, in an effort to elevate tools that enable researchers to maximize use of their research budgets. We discuss the relative affordability of our system for researchers in South America, home to the largest ectotherm diversity.
