## Supplementary Data and Code for "Home security cameras as a tool for behavior observations and science affordability": Data_forpaper.xlsx

### Sheet: CombinedVisits
date	timein	timeout	time difference	visitorsex	location	visittype	NumberofSectons	behaviors	locationscombined
2023-01-16	14:28:59	14:36:37	00:07:38	male	eggcanister	egg	458	egg	eggcanister
2023-01-17	07:30:29	07:48:29	00:18:00	male	eggcanister	egg	1080	egg	eggcanister
2023-01-17	08:54:49	09:04:32	00:09:43	male	eggcanister	egg	583	egg	eggcanister
2023-01-17	12:44:48	12:57:59	00:13:11	male	eggcanister	egg	791	egg	eggcanister
2023-01-17	16:40:19	16:46:05	00:05:46	male	eggcanister	egg	346	egg	eggcanister
2023-01-18	07:45:06	07:56:26	00:11:20	male	eggcanister	egg	680	egg	eggcanister
2023-01-18	10:46:20	10:54:51	00:08:31	male	eggcanister	egg	511	egg	eggcanister
2023-01-19	07:42:03	07:53:21	00:11:18	male	eggcanister	egg	678	egg	eggcanister
2023-01-19	09:58:37	10:05:54	00:07:17	male	eggcanister	egg	437	egg	eggcanister
2023-01-19	13:31:54	13:41:34	00:09:40	male	eggcanister	egg	580	egg	eggcanister
2023-01-20	07:26:25	07:31:09	00:04:44	female	eggcanister	egg	284	egg	eggcanister
2023-01-20	07:41:42	07:50:46	00:09:04	male	eggcanister	egg	544	egg	eggcanister
2023-01-20	09:40:32	09:47:22	00:06:50	male	eggcanister	egg	410	egg	eggcanister
2023-01-20	12:25:58	12:33:56	00:07:58	male	eggcanister	egg	478	egg	eggcanister
2023-01-21	07:07:49	07:17:09	00:09:20	male	eggcanister	egg	560	egg	eggcanister
2023-01-21	08:36:07	08:45:27	00:09:20	male	eggcanister	egg	560	egg	eggcanister
2023-01-21	10:41:05	10:46:35	00:05:30	male	eggcanister	egg	330	egg	eggcanister
2023-01-21	12:33:21	12:43:19	00:09:58	male	eggcanister	egg	598	egg	eggcanister
2023-01-22	10:44:02	10:46:51	00:02:49	female	eggcanister	egg	169	egg	eggcanister
2023-01-22	14:32:43	14:37:38	00:04:55	male	eggcanister	egg	295	egg	eggcanister
2023-01-22	16:21:42	16:26:27	00:04:45	male	eggcanister	egg	285	egg	eggcanister
2023-01-23	15:57:59	16:03:44	00:05:45	male	eggcanister	egg	345	egg	eggcanister
2023-01-24	08:58:59	09:07:41	00:08:42	male	eggcanister	egg	522	egg	eggcanister
2023-01-24	10:48:37	10:52:48	00:04:11	male	eggcanister	egg	251	egg	eggcanister
2023-01-24	13:29:01	13:34:21	00:05:20	male	eggcanister	egg	320	egg	eggcanister
2023-01-25	06:14:53	06:19:13	00:04:20	male	eggcanister	egg	260	egg	eggcanister
2023-01-25	07:35:57	07:40:13	00:04:16	male	eggcanister	egg	256	egg	eggcanister
2023-01-25	08:46:03	08:49:49	00:03:46	male	eggcanister	egg	226	egg	eggcanister
2023-01-25	06:05:52	06:09:55	00:04:03	male	eggcanister	egg	243	egg	eggcanister
2023-01-26	08:29:26	08:40:20	00:10:54	male	eggcanister	egg	654	egg	eggcanister
2023-01-26	12:26:46	12:32:57	00:06:11	male	eggcanister	egg	371	egg	eggcanister
2023-01-27	05:43:57	06:32:40	00:48:43	male	eggcanister	tadpoletransport	2923	tadpoletransport	eggcanister
2023-01-27	15:44:53	15:55:16	00:10:23	male	eggcanister	tadpoletransport	623	tadpoletransport	eggcanister
2023-01-28	05:33:06	05:56:02	00:22:56	male	eggcanister	tadpoletransport	1376	tadpoletransport	eggcanister
2023-01-28	09:14:43	09:18:16	00:03:33	female	eggcanister	tadpoletransport	213	tadpoletransport	eggcanister
2023-01-28	12:02:18	12:40:39	00:38:21	male	eggcanister	tadpoletransport	2301	tadpoletransport	eggcanister
2023-01-29	11:52:51	11:55:32	00:02:41	male	eggcanister	mating	161	mating	eggcanister
2023-01-29	12:58:45	13:04:59	00:06:14	male	eggcanister	mating	374	mating	eggcanister
2023-01-29	14:56:00	14:59:53	00:03:53	male	eggcanister	mating	233	mating	eggcanister
2023-01-29	16:37:16	16:39:24	00:02:08	male	eggcanister	mating	128	mating	eggcanister
2023-01-30	05:37:45	06:23:58	00:46:13	female	eggcanister	mating	2773	mating	eggcanister
2023-01-30	05:40:45	06:22:03	00:41:18	male	eggcanister	mating	2478	mating	eggcanister
2023-01-30	06:30:27	06:34:15	00:03:48	male	eggcanister	mating	228	mating	eggcanister
2023-01-30	06:48:06	07:57:26	01:09:20	male	eggcanister	mating	4160	mating	eggcanister
2023-01-30	06:52:59	08:57:43	02:04:44	female	eggcanister	mating	7484	mating	eggcanister
2023-01-30	08:02:59	08:58:59	00:56:00	male	eggcanister	mating	3360	mating	eggcanister
2023-01-30	09:09:59	09:26:32	00:16:33	male	eggcanister	mating	993	mating	eggcanister
2023-01-30	09:14:39	09:30:39	00:16:00	female	eggcanister	mating	960	mating	eggcanister
2023-01-30	10:07:05	10:10:28	00:03:23	male	eggcanister	mating	203	mating	eggcanister
2023-01-30	10:24:51	11:22:32	00:57:41	male	eggcanister	mating	3461	mating	eggcanister
2023-01-30	10:27:13	11:39:17	01:12:04	female	eggcanister	mating	4324	mating	eggcanister
2023-01-30	11:57:37	12:00:17	00:02:40	male	eggcanister	egg	160	egg	eggcanister
2023-01-30	12:31:18	12:41:03	00:09:45	male	eggcanister	egg	585	egg	eggcanister
2023-01-30	13:12:32	13:21:18	00:08:46	male	eggcanister	egg	526	egg	eggcanister
2023-01-30	14:29:53	14:36:28	00:06:35	male	eggcanister	egg	395	egg	eggcanister
2023-01-19	17:20:23	17:20:38	00:00:15	male	empty	water	15	pool	waterpools
2023-01-20	5:41:00	5:42:00	00:01:00	female	empty	water	60	pool	waterpools
2023-01-20	6:16:31	6:17:50	00:01:19	female	tadpole	tadpole	79	pool	waterpools
2023-01-20	6:18:00	6:18:11	00:00:11	female	empty	water	11	pool	waterpools
2023-01-20	6:45:27	6:45:36	00:00:09	female	tadpole	tadpole	9	pool	waterpools
2023-01-21	06:16:00	06:17:47	00:01:47	male	empty	water	107	pool	waterpools
2023-01-21	07:53:30	07:54:50	00:01:20	male	empty	water	80	pool	waterpools
2023-01-22	06:25:58	06:26:47	00:00:49	female	empty	water	49	pool	waterpools
2023-01-22	06:27:16	06:30:05	00:02:49	female	tadpole	tadpole	169	pool	waterpools
2023-01-22	06:47:42	06:48:20	00:00:38	female	empty	water	38	pool	waterpools
2023-01-22	06:48:38	06:48:59	00:00:21	female	tadpole	tadpole	21	pool	waterpools
2023-01-22	07:05:59	07:09:11	00:03:12	male	tadpole	tadpole	192	pool	waterpools
2023-01-22	07:12:42	07:12:45	00:00:03	male	tadpole	tadpole	3	pool	waterpools
2023-01-22	07:12:47	07:12:56	00:00:09	male	empty	water	9	pool	waterpools
2023-01-22	07:13:37	07:14:06	00:00:29	male	empty	water	29	pool	waterpools
2023-01-22	07:15:26	07:15:47	00:00:21	male	empty	water	21	pool	waterpools
2023-01-22	14:03:12	14:04:24	00:01:12	male	empty	water	72	pool	waterpools
2023-01-22	14:05:57	14:07:06	00:01:09	male	empty	water	69	pool	waterpools
2023-01-23	06:14:39	06:15:20	00:00:41	female	empty	water	41	pool	waterpools
2023-01-23	07:14:12	07:14:41	00:00:29	female	tadpole	tadpole	29	pool	waterpools
2023-01-23	07:14:53	07:15:02	00:00:09	female	empty	water	9	pool	waterpools
2023-01-23	07:23:28	07:24:27	00:00:59	female	empty	water	59	pool	waterpools
2023-01-24	07:04:59	07:07:47	00:02:48	male	tadpole	tadpole	168	pool	waterpools
2023-01-24	7:08:56	07:09:31	00:00:35	male	tadpole	tadpole	35	pool	waterpools
2023-01-24	07:10:29	07:10:56	00:00:27	male	empty	water	27	pool	waterpools
2023-01-25	05:32:36	05:32:54	00:00:18	male	tadpole	tadpole	18	pool	waterpools
2023-01-26	05:59:37	05:59:59	00:00:22	female	empty	water	22	pool	waterpools
2023-01-26	10:20:16	10:20:17	00:00:01	male	empty	water	1	pool	waterpools
2023-01-26	10:20:27	10:20:50	00:00:23	male	empty	water	23	pool	waterpools
2023-01-26	10:21:46	10:25:07	00:03:21	male	empty	water	201	pool	waterpools
2023-01-26	10:28:50	10:29:06	00:00:16	male	empty	water	16	pool	waterpools
2023-01-28	06:25:02	06:26:11	00:01:09	female	empty	water	69	pool	waterpools
2023-01-28	06:26:13	06:26:14	00:00:01	female	tadpole	tadpole	1	pool	waterpools
2023-01-28	07:02:55	07:03:18	00:00:23	female	empty	water	23	pool	waterpools
2023-01-29	05:57:01	06:04:02	00:07:01	male	empty	water	421	pool	waterpools
2023-01-29	06:05:58	06:08:22	00:02:24	male	tadpole	tadpole	144	pool	waterpools
2023-01-29	06:06:40	06:06:54	00:00:14	female	empty	water	14	pool	waterpools
2023-01-29	06:08:39	06:10:18	00:01:39	male	empty	water	99	pool	waterpools
2023-01-29	06:46:16	06:47:02	00:00:46	female	empty	water	46	pool	waterpools
2023-01-29	07:27:56	07:27:57	00:00:01	female	empty	water	1	pool	waterpools
2023-01-29	07:28:19	07:29:10	00:00:51	female	empty	water	51	pool	waterpools
2023-01-29	11:25:09	11:25:17	00:00:08	male	tadpole	tadpole	8	pool	waterpools
2023-01-29	11:25:48	11:33:42	00:07:54	male	empty	water	474	pool	waterpools
2023-01-29	11:34:56	11:35:09	00:00:13	male	empty	water	13	pool	waterpools
2023-01-29	11:35:45	11:39:59	00:04:14	male	empty	water	254	pool	waterpools
2023-01-29	11:42:00	11:42:41	00:00:41	male	empty	water	41	pool	waterpools
2023-01-29	11:43:27	11:43:55	00:00:28	male	tadpole	tadpole	28	pool	waterpools
2023-01-29	11:45:28	11:45:59	00:00:31	male	tadpole	tadpole	31	pool	waterpools
2023-01-29	11:46:10	11:46:15	00:00:05	male	tadpole	tadpole	5	pool	waterpools
2023-01-29	11:46:43	11:47:18	00:00:35	male	empty	water	35	pool	waterpools
2023-01-29	11:55:26	12:00:59	00:05:33	male	empty	water	333	pool	waterpools
2023-01-29	12:02:03	12:10:12	00:08:09	male	empty	water	489	pool	waterpools
2023-01-29	12:10:06	12:10:10	00:00:04	female	tadpole	tadpole	4	pool	waterpools
2023-01-29	12:11:26	12:12:03	00:00:37	male	tadpole	tadpole	37	pool	waterpools
2023-01-29	12:12:44	12:13:39	00:00:55	male	tadpole	tadpole	55	pool	waterpools
2023-01-29	12:15:04	12:16:02	00:00:58	male	empty	water	58	pool	waterpools
2023-01-29	12:16:19	12:20:06	00:03:47	male	empty	water	227	pool	waterpools
2023-01-29	12:21:15	12:27:19	00:06:04	male	empty	water	364	pool	waterpools
2023-01-29	12:29:30	12:29:36	00:00:06	male	tadpole	tadpole	6	pool	waterpools
2023-01-29	12:30:27	12:30:39	00:00:12	male	tadpole	tadpole	12	pool	waterpools
2023-01-29	12:33:24	12:33:44	00:00:20	male	empty	water	20	pool	waterpools
2023-01-29	12:34:44	12:35:04	00:00:20	male	empty	water	20	pool	waterpools
2023-01-29	12:35:30	12:36:33	00:01:03	male	empty	water	63	pool	waterpools
2023-01-29	12:37:39	12:37:56	00:00:17	female	empty	water	17	pool	waterpools
2023-01-29	12:51:59	13:04:20	00:12:21	male	empty	water	741	pool	waterpools
2023-01-30	06:16:53	06:17:53	00:01:00	female	tadpole	tadpole	60	pool	waterpools
2023-01-30	06:27:03	06:27:16	00:00:13	female	tadpole	tadpole	13	pool	waterpools
2023-01-30	07:25:00	07:25:03	00:00:03	female	tadpole2	tadpole	3	pool	waterpools

### Sheet: FieldData
tadpole	date	event	time in	time out	duration	type of visit	sex	totalsecondsduration	assumedsexforanalysis
T_9.2_C	2022-07-04	lizard	22:35:50	22:36:03	0:00:13	lizard is chasing another lizard	0	13	frog
	2022-07-05	visit	17:36:11	17:37:27	0:01:16	check on tad, submerge to water (beg!)	male or female	76	frog
	2022-07-06	tp male pass by	14:59:56	15:00:04	0:00:08	transporting frog passing by	male	8	frog
	2022-07-07	tp male pass by	15:04:35	15:04:41	0:00:06	transporting frog passing by	male	6	frog
	2022-07-08	different frog pass by	16:56:05	16:56:46	0:00:41	frog passing by	male or female	41	frog

### Sheet: TadpoleVisitCounts
date	timein	timeout	time difference	visitorsex	location	visittype	Totalsecondsduration
2023-01-19	17:20:23	17:20:38	0:00:15	male	empty	water	15
2023-01-20	5:41:00	5:42:00	0:01:00	female	empty	water	60
2023-01-20	6:16:31	6:17:50	0:01:19	female	tadpole	tadpole	79						male	female
2023-01-20	6:18:00	6:18:11	0:00:11	female	empty	water	11					water	29	15
2023-01-20	6:45:27	6:45:36	0:00:09	female	tadpole	tadpole	9					tadpole	14	10
2023-01-21	06:16:00	06:17:47	0:01:47	male	empty	water	107
2023-01-21	07:53:30	07:54:50	0:01:20	male	empty	water	80						43	25
2023-01-22	06:25:58	06:26:47	0:00:49	female	empty	water	49					waterpercent	0.674419	0.6
2023-01-22	06:27:16	06:30:05	0:02:49	female	tadpole	tadpole	169					tadpolepercent	0.325581	0.4
2023-01-22	06:47:42	06:48:20	0:00:38	female	empty	water	38
2023-01-22	06:48:38	06:48:59	0:00:21	female	tadpole	tadpole	21
2023-01-22	07:05:59	07:09:11	0:03:12	male	tadpole	tadpole	192
2023-01-22	07:12:42	07:12:45	0:00:03	male	tadpole	tadpole	3
2023-01-22	07:12:47	07:12:56	0:00:09	male	empty	water	9
2023-01-22	07:13:37	07:14:06	0:00:29	male	empty	water	29
2023-01-22	07:15:26	07:15:47	0:00:21	male	empty	water	21
2023-01-22	14:03:12	14:04:24	0:01:12	male	empty	water	72
2023-01-22	14:05:57	14:07:06	0:01:09	male	empty	water	69
2023-01-23	06:14:39	06:15:20	0:00:41	female	empty	water	41
2023-01-23	07:14:12	07:14:41	0:00:29	female	tadpole	tadpole	29
2023-01-23	07:14:53	07:15:02	0:00:09	female	empty	water	9
2023-01-23	07:23:28	07:24:27	0:00:59	female	empty	water	59
2023-01-24	07:04:59	07:07:47	0:02:48	male	tadpole	tadpole	168
2023-01-24	7:08:56	07:09:31	0:00:35	male	tadpole	tadpole	35
2023-01-24	07:10:29	07:10:56	0:00:27	male	empty	water	27
2023-01-25	05:32:36	05:32:54	0:00:18	male	tadpole	tadpole	18
2023-01-26	05:59:37	05:59:59	0:00:22	female	empty	water	22
2023-01-26	10:20:16	10:20:17	0:00:01	male	empty	water	1
2023-01-26	10:20:27	10:20:50	0:00:23	male	empty	water	23
2023-01-26	10:21:46	10:25:07	0:03:21	male	empty	water	201
2023-01-26	10:28:50	10:29:06	0:00:16	male	empty	water	16
2023-01-28	06:25:02	06:26:11	0:01:09	female	empty	water	69
2023-01-28	06:26:13	06:26:14	0:00:01	female	tadpole	tadpole	1
2023-01-28	07:02:55	07:03:18	0:00:23	female	empty	water	23
2023-01-29	05:57:01	06:04:02	0:07:01	male	empty	water	421
2023-01-29	06:05:58	06:08:22	0:02:24	male	tadpole	tadpole	144
2023-01-29	06:06:40	06:06:54	0:00:14	female	empty	water	14
2023-01-29	06:08:39	06:10:18	0:01:39	male	empty	water	99
2023-01-29	06:46:16	06:47:02	0:00:46	female	empty	water	46
2023-01-29	07:27:56	07:27:57	0:00:01	female	empty	water	1
2023-01-29	07:28:19	07:29:10	0:00:51	female	empty	water	51
2023-01-29	11:25:09	11:25:17	0:00:08	male	tadpole	tadpole	8
2023-01-29	11:25:48	11:33:42	0:07:54	male	empty	water	474
2023-01-29	11:34:56	11:35:09	0:00:13	male	empty	water	13
2023-01-29	11:35:45	11:39:59	0:04:14	male	empty	water	254
2023-01-29	11:42:00	11:42:41	0:00:41	male	empty	water	41
2023-01-29	11:43:27	11:43:55	0:00:28	male	tadpole	tadpole	28
2023-01-29	11:45:28	11:45:59	0:00:31	male	tadpole	tadpole	31
2023-01-29	11:46:10	11:46:15	0:00:05	male	tadpole	tadpole	5
2023-01-29	11:46:43	11:47:18	0:00:35	male	empty	water	35
2023-01-29	11:55:26	12:00:59	0:05:33	male	empty	water	333
2023-01-29	12:02:03	12:10:12	0:08:09	male	empty	water	489
2023-01-29	12:10:06	12:10:10	0:00:04	female	tadpole	tadpole	4
2023-01-29	12:11:26	12:12:03	0:00:37	male	tadpole	tadpole	37
2023-01-29	12:12:44	12:13:39	0:00:55	male	tadpole	tadpole	55
2023-01-29	12:15:04	12:16:02	0:00:58	male	empty	water	58
2023-01-29	12:16:19	12:20:06	0:03:47	male	empty	water	227
2023-01-29	12:21:15	12:27:19	0:06:04	male	empty	water	364
2023-01-29	12:29:30	12:29:36	0:00:06	male	tadpole	tadpole	6
2023-01-29	12:30:27	12:30:39	0:00:12	male	tadpole	tadpole	12
2023-01-29	12:33:24	12:33:44	0:00:20	male	empty	water	20
2023-01-29	12:34:44	12:35:04	0:00:20	male	empty	water	20
2023-01-29	12:35:30	12:36:33	0:01:03	male	empty	water	63
2023-01-29	12:37:39	12:37:56	0:00:17	female	empty	water	17
2023-01-29	12:51:59	13:04:20	0:12:21	male	empty	water	741
2023-01-30	06:16:53	06:17:53	0:01:00	female	tadpole	tadpole	60
2023-01-30	06:27:03	06:27:16	0:00:13	female	tadpole	tadpole	13
2023-01-30	07:25:00	07:25:03	0:00:03	female	tadpole2	tadpole	3

### Sheet: TadpolePoolCounts
	Female	Male	FemalePercentage	MalePercentage
Water	15	29	0.6	0.674419
Tadpole	10	14	0.4	0.325581

### Sheet: TadpolePoolVisits_tadpoleonly
date	timein	timeout	time difference	visitorsex	location	visittype	Totalsecondsduration
2023-01-20	6:16:31	6:17:50	0:01:19	female	tadpole	tadpole	79
2023-01-20	6:45:27	6:45:36	0:00:09	female	tadpole	tadpole	9		female	38.8
2023-01-22	06:27:16	06:30:05	0:02:49	female	tadpole	tadpole	169		male	53
2023-01-22	06:48:38	06:48:59	0:00:21	female	tadpole	tadpole	21		field frog	28.8
2023-01-22	07:05:59	07:09:11	0:03:12	male	tadpole	tadpole	192
2023-01-22	07:12:42	07:12:45	0:00:03	male	tadpole	tadpole	3
2023-01-23	07:14:12	07:14:41	0:00:29	female	tadpole	tadpole	29
2023-01-24	07:04:59	07:07:47	0:02:48	male	tadpole	tadpole	168
2023-01-24	7:08:56	07:09:31	0:00:35	male	tadpole	tadpole	35
2023-01-25	05:32:36	05:32:54	0:00:18	male	tadpole	tadpole	18
2023-01-28	06:26:13	06:26:14	0:00:01	female	tadpole	tadpole	1
2023-01-29	06:05:58	06:08:22	0:02:24	male	tadpole	tadpole	144
2023-01-29	11:25:09	11:25:17	0:00:08	male	tadpole	tadpole	8
2023-01-29	11:43:27	11:43:55	0:00:28	male	tadpole	tadpole	28
2023-01-29	11:45:28	11:45:59	0:00:31	male	tadpole	tadpole	31
2023-01-29	11:46:10	11:46:15	0:00:05	male	tadpole	tadpole	5
2023-01-29	12:10:06	12:10:10	0:00:04	female	tadpole	tadpole	4
2023-01-29	12:11:26	12:12:03	0:00:37	male	tadpole	tadpole	37
2023-01-29	12:12:44	12:13:39	0:00:55	male	tadpole	tadpole	55
2023-01-29	12:29:30	12:29:36	0:00:06	male	tadpole	tadpole	6
2023-01-29	12:30:27	12:30:39	0:00:12	male	tadpole	tadpole	12
2023-01-30	06:16:53	06:17:53	0:01:00	female	tadpole	tadpole	60
2023-01-30	06:27:03	06:27:16	0:00:13	female	tadpole	tadpole	13
2023-01-30	07:25:00	07:25:03	0:00:03	female	tadpole2	tadpole	3
2022-07-04	22:35:50	22:36:03	0:00:13	fieldfrog	tadpole	tadpole	13
2022-07-05	17:36:11	17:37:27	0:01:16	fieldfrog	tadpole	tadpole	76
2022-07-06	14:59:56	15:00:04	0:00:08	fieldfrog	tadpole	tadpole	8
2022-07-07	15:04:35	15:04:41	0:00:06	fieldfrog	tadpole	tadpole	6
2022-07-08	16:56:05	16:56:46	0:00:41	fieldfrog	tadpole	tadpole	41

### Sheet: CombinedVisitsEggsOnly_lessthan
date	timein	timeout	time difference	visitorsex	location	visittype	NumberofMinutes	NumberofSectons	behaviors	locationscombined	day
2023-01-16	14:28:59	14:36:37	00:07:38	male	eggcanister	egg	7.63333	458	egg	eggcanister	1
2023-01-17	07:30:29	07:48:29	00:18:00	male	eggcanister	egg	18	1080	egg	eggcanister	2
2023-01-17	08:54:49	09:04:32	00:09:43	male	eggcanister	egg	9.71667	583	egg	eggcanister	2
2023-01-17	12:44:48	12:57:59	00:13:11	male	eggcanister	egg	13.1833	791	egg	eggcanister	2
2023-01-17	16:40:19	16:46:05	00:05:46	male	eggcanister	egg	5.76667	346	egg	eggcanister	2
2023-01-18	07:45:06	07:56:26	00:11:20	male	eggcanister	egg	11.3333	680	egg	eggcanister	3
2023-01-18	10:46:20	10:54:51	00:08:31	male	eggcanister	egg	8.51667	511	egg	eggcanister	3
2023-01-19	07:42:03	07:53:21	00:11:18	male	eggcanister	egg	11.3	678	egg	eggcanister	4
2023-01-19	09:58:37	10:05:54	00:07:17	male	eggcanister	egg	7.28333	437	egg	eggcanister	4
2023-01-19	13:31:54	13:41:34	00:09:40	male	eggcanister	egg	9.66667	580	egg	eggcanister	4
2023-01-20	07:26:25	07:31:09	00:04:44	male	eggcanister	egg	4.73333	284	egg	eggcanister	5
2023-01-20	07:41:42	07:50:46	00:09:04	male	eggcanister	egg	9.06667	544	egg	eggcanister	5
2023-01-20	09:40:32	09:47:22	00:06:50	male	eggcanister	egg	6.83333	410	egg	eggcanister	5
2023-01-20	12:25:58	12:33:56	00:07:58	male	eggcanister	egg	7.96667	478	egg	eggcanister	5
2023-01-21	07:07:49	07:17:09	00:09:20	male	eggcanister	egg	9.33333	560	egg	eggcanister	6
2023-01-21	08:36:07	08:45:27	00:09:20	male	eggcanister	egg	9.33333	560	egg	eggcanister	6
2023-01-21	10:41:05	10:46:35	00:05:30	male	eggcanister	egg	5.5	330	egg	eggcanister	6
2023-01-21	12:33:21	12:43:19	00:09:58	male	eggcanister	egg	9.96667	598	egg	eggcanister	6
2023-01-22	10:44:02	10:46:51	00:02:49	female	eggcanister	egg	2.81667	169	egg	eggcanister	7
2023-01-22	14:32:43	14:37:38	00:04:55	male	eggcanister	egg	4.91667	295	egg	eggcanister	7
2023-01-22	16:21:42	16:26:27	00:04:45	male	eggcanister	egg	4.75	285	egg	eggcanister	7
2023-01-23	15:57:59	16:03:44	00:05:45	male	eggcanister	egg	5.75	345	egg	eggcanister	8
2023-01-24	08:58:59	09:07:41	00:08:42	male	eggcanister	egg	8.7	522	egg	eggcanister	9
2023-01-24	10:48:37	10:52:48	00:04:11	male	eggcanister	egg	4.18333	251	egg	eggcanister	9
2023-01-24	13:29:01	13:34:21	00:05:20	male	eggcanister	egg	5.33333	320	egg	eggcanister	9
2023-01-25	06:14:53	06:19:13	00:04:20	male	eggcanister	egg	4.33333	260	egg	eggcanister	10
2023-01-25	07:35:57	07:40:13	00:04:16	male	eggcanister	egg	4.26667	256	egg	eggcanister	10
2023-01-25	08:46:03	08:49:49	00:03:46	male	eggcanister	egg	3.76667	226	egg	eggcanister	10
2023-01-25	06:05:52	06:09:55	00:04:03	male	eggcanister	egg	4.05	243	egg	eggcanister	10
2023-01-26	08:29:26	08:40:20	00:10:54	male	eggcanister	egg	10.9	654	egg	eggcanister	11
2023-01-26	12:26:46	12:32:57	00:06:11	male	eggcanister	egg	6.18333	371	egg	eggcanister	11
2023-01-16	12:00:00	12:00:00	00:00:00	female	eggcanister	egg	0	0	egg	eggcanister	1
2023-01-17	12:00:00	12:00:00	00:00:00	female	eggcanister	egg	0	0	egg	eggcanister	2
2023-01-18	12:00:00	12:00:00	00:00:00	female	eggcanister	egg	0	0	egg	eggcanister	3
2023-01-19	12:00:00	12:00:00	00:00:00	female	eggcanister	egg	0	0	egg	eggcanister	4
2023-01-20	12:00:00	12:00:00	00:00:00	female	eggcanister	egg	0	0	egg	eggcanister	5
2023-01-21	12:00:00	12:00:00	00:00:00	female	eggcanister	egg	0	0	egg	eggcanister	6
2023-01-23	12:00:00	12:00:00	00:00:00	female	eggcanister	egg	0	0	egg	eggcanister	8
2023-01-24	12:00:00	12:00:00	00:00:00	female	eggcanister	egg	0	0	egg	eggcanister	9
2023-01-25	12:00:00	12:00:00	00:00:00	female	eggcanister	egg	0	0	egg	eggcanister	10
2023-01-26	12:00:00	12:00:00	00:00:00	female	eggcanister	egg	0	0	egg	eggcanister	11
