## Supplementary Data and Code for "Home security cameras as a tool for behavior observations and science affordability": Perch_comparisons.xlsx

### Sheet: continuous
date	timeinframe	timeoutframe	time difference	timedifferenceinseconds	visitorsex	camera	details	secondsoff	missingrecordingsseconds
2025-03-03	17:42:00	17:43:00	00:01:00	60		gardepro	discrepancies in timing, gardepro goes off at 5:42:47 PM but the behavior is actually at 5:42:52-5:43:36; does not show frog getting on or off; recording by gardpro was 42 seconds, behavior was 44 seconds long	2
2025-03-03	17:42:00	17:43:00	00:01:00	60	unknown	247wyze
2025-03-03	18:14:00	18:22:00	00:08:00	480	unknown	247wyze
2025-03-03	18:28:00	18:29:00	00:01:00	60		247wyze
2025-03-03	18:29:00	18:29:00	00:00:00	0		gardepro	does not show tinc getting on rock, delay from wyze by 1 sec; behavior starts 18:28:57-18:29:16, recording by gardepro was 2 sec	16
2025-03-03	18:44:00	18:46:00	00:02:00	120		gardepro	discrepancies in timing, gardepro goes off at 6:44:39 but the behavior is actually at 6:44:51-6:46:00; does not show frog getting on or off - recording is 60 seconds long, but behavior was 69 seconds	9
2025-03-03	18:44:00	18:46:00	00:02:00	120		247wyze
2025-03-03	18:52:00	18:53:00	00:01:00	60		247wyze
2025-03-03	19:08:00	19:09:00	00:01:00	60		247wyze
2025-03-03	19:09:00	19:10:00	00:01:00	60		gardepro	does not show tinc getting on rock, gardepro goes off at 7:08:47 (looks like 7:09:12)but the behavior doesn't happen until around 7:09:00 exactly	12
2025-03-04	06:52:00	06:53:00	00:01:00	60		247wyze
2025-03-04	06:53:00	06:54:00	00:01:00	60		gardepro	does not show tinc getting on rock; behavior actually started 6:52:52, but recording doesn't commence until 6:53:11 (again, discordant timing with wyze, instead looks like around ~6:53:31) - meaning about 39 seconds	39
2025-03-04	07:09:00	07:09:00	00:00:00	0		gardepro	does not show tinc getting on OR off rock, gardepro recording starts at 7:08:49 but actual behavior is at 7:09:03; behavior by gardepro is 42 seconds long but actual behavior length was 7:09:04-7:12:22 which is 192 seconds.	150
2025-03-04	07:09:00	07:12:00	00:03:00	180		247wyze
2025-03-04	07:18:00	07:20:00	00:02:00	120		247wyze
2025-03-04	07:19:00	07:20:00	00:01:00	60		gardepro	shows one tinc getting on/off but not the other getting on, behavior actually starts at 7:18:07, gardepro's recording starts at "7:18:59" but this actually coincides with 7:19:16	69
2025-03-04	07:37:00	07:38:00	00:01:00	60		gardepro	does not show tinc getting off or on; behavior starts at 7:37:53, gardepro's recording starts at 7:37:41, which actually looks to really be 7:37:57. about off by 4 seconds	4
2025-03-04	07:37:00	07:39:00	00:02:00	120		247wyze
2025-03-04	08:22:00	08:23:00	00:01:00	60		gardepro	accurate!	0
2025-03-04	08:22:00	08:23:00	00:01:00	60		247wyze
2025-03-04	08:27:00	08:27:00	00:00:00	0		gardepro	does not show tinc getting on, behavior starts at 8:27:26, gardepro's recording starts at 8:27:11 (but looks like 8:27:28)	2
2025-03-04	08:27:00	08:27:00	00:00:00	0		247wyze
2025-03-04	09:02:00	09:03:00	00:01:00	60		247wyze
2025-03-04	09:03:00	09:04:00	00:01:00	60		gardepro	does not show tinc getting off or on, behavior starts 9:02:53, gardepro's recording starts at 9:03:10 but looks like actually 9:03:25	32
2025-03-04	10:50:00	10:53:00	00:03:00	180		gardepro	does not show tinc getting off or on, behavior starts 10:51:04-10:53:27, gardepro's recording was 2 minutes or 120 seconds and behavior was 143 seconds	23
2025-03-04	10:51:00	10:53:00	00:02:00	120		247wyze
2025-03-04	11:00:00	11:00:00	00:00:00	0		gardepro	does not show tinc getting off	0
2025-03-04	11:00:00	11:00:00	00:00:00	0		247wyze
2025-03-04	11:34:00	11:35:00	00:01:00	60		247wyze
2025-03-04	11:35:00	11:36:00	00:01:00	60		gardepro	the camera trap goes off, but the behavior isn't recorded, the behavior was full 60 seconds	60
2025-03-04	11:44:00	11:45:00	00:01:00	60		gardepro	does not show tinc getting on, shows tinc getting off, gardepro recorded 24 seconds but behavior was 26 seconds	2
2025-03-04	11:44:00	11:45:00	00:01:00	60		247wyze
2025-03-04	11:50:00	11:50:00	00:00:00	0		gardepro	does not show tinc getting on, gardepro recording was 6 seconds, wyze behavior was 27 seconds	21
2025-03-04	11:50:00	11:50:00	00:00:00	0		247wyze
2025-03-04	12:12:00	12:13:00	00:01:00	60		gardepro	does not show tinc getting on, gardepro records 36 seconds of behavior; behavior recorded by wyze was 12:12:51 to 12:13:28	1
2025-03-04	12:12:00	12:13:00	00:01:00	60		247wyze
2025-03-04	12:32:00	12:33:00	00:01:00	60		247wyze
2025-03-04	12:43:00	12:43:00	00:00:00	0		gardepro	does not show tinc getting on, behavior recorded by wyze is 15 sec, recording by gardepro is 10 sec	5
2025-03-04	12:43:00	12:43:00	00:00:00	0		247wyze
2025-03-04	13:20:07	13:20:14	00:00:07	7		247wyze			7
2025-03-04	13:20:56	13:21:04	00:00:08	8		247wyze			8
2025-03-04	13:21:00	13:21:00	00:00:00	0		gardepro		0
2025-03-04	13:21:58	13:22:03	00:00:05	5		247wyze			5
2025-03-04	13:22:37	13:22:59	00:00:22	22		247wyze			22
2025-03-04	13:23:00	13:24:00	00:01:00	60		gardepro		0	39
2025-03-04	13:23:40	13:24:19	00:00:39	39		247wyze			39
2025-03-04	13:26:00	13:27:00	00:01:00	60		gardepro	does not show tinc getting on, gardepro records 15 sec of behavior	4
2025-03-04	13:26:41	13:27:00	00:00:19	19		247wyze
2025-03-04	13:39:00	13:40:00	00:01:00	60		gardepro	does not show tinc getting on the rock	0
2025-03-04	13:39:39	13:40:07	00:00:28	28		247wyze
2025-03-04	13:53:00	13:53:00	00:00:00	0		gardepro	does not show tinc getting off	11
2025-03-04	13:53:17	13:53:38	00:00:21	21		247wyze
2025-03-04	14:02:00	14:03:00	00:01:00	60		gardepro	does not show tinc getting on, gardepro recorded 22 secs of behavior	4
2025-03-04	14:02:00	14:03:00	00:01:00	60		gardepro	does not show tinc getting off, gardepro recorded 17 sec of behavior	5
2025-03-04	14:02:52	14:03:18	00:00:26	26		247wyze			26
2025-03-04	14:03:37	14:03:59	00:00:22	22		247wyze			22
2025-03-04	14:35:00	14:35:00	00:00:00	0		gardepro	does not show tinc get on, behavior recorded was 1 sec	33
2025-03-04	14:35:02	14:35:36	00:00:34	34		247wyze			34
2025-03-04	14:41:00	14:41:00	00:00:00	0		gardepro	does not show tinc get on, gardepro recorded 33 sec behavior	1
2025-03-04	14:41:13	14:41:47	00:00:34	34		247wyze			34
2025-03-04	14:51:28	14:52:11	00:00:43	43		gardepro	does not show frog getting on, behaivor recorded is 42	1
2025-03-04	14:51:28	14:52:11	00:00:43	43		247wyze			43
2025-03-04	15:13:00	15:14:00	00:01:00	60		gardepro	does not show tinc getting on, recorded for 1 second; actual behavior was 29 seconds	28
2025-03-04	15:13:46	15:14:15	00:00:29	29		247wyze
2025-03-04	16:27:00	16:28:00	00:01:00	60		247wyze
2025-03-04	16:32:00	16:33:00	00:01:00	60		247wyze
2025-03-04	16:51:00	16:52:00	00:01:00	60		gardepro	does not show tinc getting on	1	11
2025-03-04	16:51:38	16:51:50	00:00:12	12		247wyze			12
2025-03-04	17:50:00	17:51:00	00:01:00	60		gardepro	does not show tinc getting on	4	68
2025-03-04	17:50:16	17:51:28	00:01:12	72		247wyze			72
2025-03-04	17:59:00	18:00:00	00:01:00	60		gardepro	does not show tinc getting on, gardepro records 20 secs	15
2025-03-04	17:59:35	18:00:10	00:00:35	35		247wyze
2025-03-04	18:08:00	18:09:00	00:01:00	60		gardepro	does not show tinc getting on, records 24 sec of behavior	1
2025-03-04	18:09:11	18:09:36	00:00:25	25		247wyze
2025-03-04	18:54:00	18:55:00	00:01:00	60		gardepro	does not show tinc getting on, recorded 44 sec of behavior	0
2025-03-04	18:54:36	18:55:20	00:00:44	44		247wyze
2025-03-05	10:44:00	10:45:00	00:01:00	60		247wyze
2025-03-05	11:40:00	11:41:00	00:01:00	60		gardepro	does not show first tinc getting on, recorded for 7 seconds	2
2025-03-05	11:40:36	11:40:45	00:00:09	9		247wyze
2025-03-05	11:51:00	11:52:00	00:01:00	60		gardepro	does not show frogs land on hut, gardepro behavior lasts 9 seconds	18
2025-03-05	11:51:21	11:51:48	00:00:27	27		247wyze
2025-03-05	14:10:00	14:11:00	00:01:00	60		gardepro	does not show frogs start behavior, lasts 42 seconds; behavior lasted 62 seconds	20
2025-03-05	14:10:09	14:11:12	00:01:03	63		247wyze
2025-03-05	14:14:00	14:15:00	00:01:00	60		gardepro	does not show tinc start of behavior, gardepro behavior lasted 35 sec	6
2025-03-05	14:14:05	14:14:46	00:00:41	41		247wyze
2025-03-05	14:38:00	14:39:00	00:01:00	60		gardepro	does not show tincs get on hut, behavior recorded by gardepro was 4 seconds long	1
2025-03-05	14:38:39	14:38:44	00:00:05	5		247wyze
2025-03-05	15:00:00	15:01:00	00:01:00	60		gardepro	does not show tinc get on hut, behavior recorded by gardepro lasted 17 sec	2
2025-03-05	15:00:27	15:00:46	00:00:19	19		247wyze
2025-03-05	15:08:00	15:09:00	00:01:00	60		gardepro	does not show tinc get on hut, behavior recorded by gardepro lasted 15 sec	1
2025-03-05	15:08:07	15:08:23	00:00:16	16		247wyze
2025-03-05	15:35:00	15:35:00	00:00:00	0		gardepro	does not show tinc get on hut, behavior recorded by gardepro lasted 7 sec	0
2025-03-05	15:35:10	15:35:16	00:00:06	6		247wyze
2025-03-05	19:46:00	19:47:00	00:01:00	60		gardepro	does not show tinc getting on or off, gardepro took 60 seconds	0
2025-03-05	19:46:36	19:46:54	00:00:18	18		247wyze
2025-03-06	06:30:50	06:31:44	00:00:54	54		247wyze
2025-03-06	06:31:00	06:32:00	00:01:00	60		gardepro	does not show tinc getting on, takes 2 secs	52
2025-03-06	06:32:56	06:34:24	00:01:28	88		247wyze
2025-03-06	06:33:00	06:34:00	00:01:00	60		gardepro	does not show tinc getting on and off, recorded 60 sec	19
2025-03-06	06:34:00	06:35:00	00:01:00	60		gardepro	does not show tinc getting on, recorded 9 sec
2025-03-06	07:06:00	07:07:00	00:01:00	60		gardepro	does not show tinc getting on, recorded 10 sec	28
2025-03-06	07:06:13	07:06:51	00:00:38	38		247wyze
2025-03-06	07:08:42	07:09:42	00:01:00	60		gardepro	does not show tinc getting on, gardepro records 57 sec	3
2025-03-06	07:08:42	07:09:42	00:01:00	60		247wyze
2025-03-06	07:22:00	07:23:00	00:01:00	60		gardepro	does not show tinc getting on or off, behavior takes full 60 sec	11
2025-03-06	07:22:38	07:23:49	00:01:11	71		247wyze
2025-03-06	07:54:00	07:55:00	00:01:00	60		gardepro	does not show tinc get on, behavior lasts 4 seconds	33
2025-03-06	07:54:18	07:54:55	00:00:37	37		247wyze
2025-03-06	08:41:00	08:43:00	00:02:00	120		247wyze
2025-03-06	09:06:44	09:07:42	00:00:58	58		247wyze
2025-03-06	09:07:00	09:08:00	00:01:00	60		gardepro	does not show tinc jump on rock, gardepro behavior lasts 18 seconds	40
2025-03-06	10:07:00	10:08:00	00:01:00	60		gardepro	does not show tinc getting on, records 31 sec of behaviro	2
2025-03-06	10:07:37	10:08:30	00:00:53	53		247wyze
2025-03-06	10:13:00	10:14:00	00:01:00	60		247wyze
2025-03-06	11:00:00	11:01:00	00:01:00	60		247wyze
2025-03-06	11:03:03	11:04:33	00:01:30	90		247wyze
2025-03-06	11:04:00	11:05:00	00:01:00	60		gardepro	does not show tinc getting on, gardepro records 23 sec of behavior	67
2025-03-06	11:12:47	11:13:43	00:00:56	56		247wyze
2025-03-06	11:13:00	11:14:00	00:01:00	60		gardepro	does not show tinc getting on, gardepro records 9 sec of behavior	47
2025-03-06	11:32:00	11:33:00	00:01:00	60		gardepro	does not show tinc getting on or off, gardepro records 60 sec of behavior	41
2025-03-06	11:32:45	11:34:26	00:01:41	101		247wyze
2025-03-06	11:59:00	12:01:00	00:02:00	120		247wyze
2025-03-06	12:14:00	12:19:00	00:05:00	300		247wyze
2025-03-06	12:43:00	12:44:00	00:01:00	60		gardepro	does not show tinc getting on, gardepro records 1 sec of behavior	17
2025-03-06	12:43:37	12:43:55	00:00:18	18		247wyze
2025-03-06	12:53:00	12:54:00	00:01:00	60		gardepro	does not show tinc getting on, gardepro records 35 sec	14
2025-03-06	12:53:19	12:54:08	00:00:49	49		247wyze
2025-03-06	12:57:00	12:58:00	00:01:00	60		247wyze
2025-03-06	13:20:00	13:21:00	00:01:00	60		gardepro	does not show tinc getting on or off, gardepro records 60 sec of behavior	48
2025-03-06	13:20:38	13:22:26	00:01:48	108		247wyze
2025-03-06	14:27:00	14:28:00	00:01:00	60		247wyze
2025-03-06	15:11:00	15:12:00	00:01:00	60		gardepro	does not show tinc getting on, gardepro records 2 sec of behavior	15
2025-03-06	15:11:39	15:11:56	00:00:17	17		247wyze
2025-03-06	15:42:00	15:43:00	00:01:00	60		gardepro	does not show tinc getting on, gardepro records 48 sec of behavior	9
2025-03-06	15:42:31	15:43:28	00:00:57	57		247wyze
2025-03-06	16:07:00	16:08:00	00:01:00	60		gardepro	does not show tinc getting off, gardepro records 2 sec of behavior
2025-03-06	16:08:00	16:09:00	00:01:00	60		gardepro	does not show tinc getting off, gardepro records 27 sec of behavior	3
2025-03-06	16:08:15	16:08:47	00:00:32	32		247wyze
2025-03-06	16:11:52	16:30:00	00:18:08	1088		247wyze
2025-03-06	16:12:00	16:13:00	00:01:00	60		gardepro	does not show tinc getting on, gardepro records 19 sec of behavior	49
2025-03-06	16:24:00	16:25:00	00:01:00	60		gardepro	does not show tinc getting on or off, behavior for 60 sec	163
2025-03-06	16:24:38	16:28:21	00:03:43	223		247wyze
2025-03-06	16:50:00	16:51:00	00:01:00	60		247wyze
2025-03-06	17:07:59	17:08:31	00:00:32	32		247wyze
2025-03-06	17:08:00	17:09:00	00:01:00	60		gardepro	does not show tinc getting on, behavior for 1 sec	31
2025-03-06	17:14:00	17:15:00	00:01:00	60		gardepro	does not show tinc getting on or off, behavior for 60 sec	26
2025-03-06	17:14:24	17:15:50	00:01:26	86		247wyze
2025-03-06	18:10:00	18:11:00	00:01:00	60		gardepro	does not show tinc getting on, behavior for 42 sec	2
2025-03-06	18:10:12	18:10:56	00:00:44	44		247wyze
2025-03-06	18:30:00	18:31:00	00:01:00	60		gardepro	does not show tinc getting on, behavior for 60 sec	44
2025-03-06	18:31:01	18:32:46	00:01:45	105		247wyze
2025-03-06	18:54:00	18:55:00	00:01:00	60		gardepro	does not show tinc getting on, records 1 sec of behavior	1
2025-03-06	18:54:59	18:55:01	00:00:02	2		247wyze
2025-03-07	07:57:00	07:58:00	00:01:00	60		gardepro	does not show tinc getitng on, records 5 sec of behavior	32
2025-03-07	07:57:21	07:57:58	00:00:37	37		247wyze

### Sheet: contiinuous_wyze
seconds	category	camera
6153	positive	wyze
333900	negative	wyze

### Sheet: table
	Use Floor	Use Walls	Use Plants	Use Pool
CC006	7	8	4	2
CC011	8	0	2	0

### Sheet: continuous_summedup
secondsoff
2
16
9
12
39
150
69
4
0
2
32

### Sheet: trigger
date	timeinframe	timeoutframe	timedifference	timedifferenceinseconds	visitorsex	camera	details	event
2025-08-19	16:55:01	16:55:23	00:00:22	22	unknown	wyze	i believe this is the same one as the below but need to confirm	event1
2025-08-19	17:02:49	17:03:03	00:00:14	14	unknown	gardepro	does not show frog getting on	event1
2025-08-19	17:19:10	17:19:24	00:00:14	14	unknown	wyze		event2
2025-08-19	17:24:28	17:25:00	00:00:32	32	unknown	wyze		event3
2025-08-19	17:26:48	17:27:02	00:00:14	14	unknown	gardepro	shows full behavior	event2
2025-08-19	17:31:08	17:31:23	00:00:15	15	unknown	wyze		event4
2025-08-19	17:32:09	17:32:39	00:00:30	30	unknown	gardepro	does not show frog getting on	event3
2025-08-19	17:38:57	17:39:00	00:00:03	3	unknown	gardepro	does not show frog getting on	event4
2025-08-20	07:11:57	07:12:34	00:00:37	37	unknown	wyze		event5
2025-08-20	07:19:41	07:20:15	00:00:34	34	unknown	gardepro	does not show frog getting on	event5
2025-08-20	08:44:41	08:50:59	00:06:18	198	unknown	wyze	note that 3 minutes of this are missing	event6
2025-08-20	08:52:51	08:53:41	00:00:50	50	unknown	gardepro	does not show frog getting on or off	event6
2025-08-20	08:55:11	08:56:02	00:00:51	51	unknown	gardepro	does not show frog getting on or off	event6
2025-08-20	08:58:27	08:58:38	00:00:11	11	unknown	gardepro	does not show frog getting on	event6
2025-08-20	10:24:28	10:29:08	00:04:40	280	unknown	wyze		event7
2025-08-20	10:32:17	10:33:17	00:01:00	60	unknown	gardepro	does not show frog getting on or off	event7
2025-08-20	10:34:36	10:35:27	00:00:51	51	unknown	gardepro	does not show frog getting on or off	event7
2025-08-20	11:21:51	11:23:39	00:01:48	108	unknown	wyze		event8
2025-08-20	11:29:42	11:30:33	00:00:51	51	unknown	gardepro	does not show frog getting on or off	event8
2025-08-20	11:50:56	11:51:58	00:01:02	62	unknown	wyze		event9
2025-08-20	11:55:58	11:56:57	00:00:59	59	unknown	wyze		event9
2025-08-20	11:58:39	11:59:39	00:01:00	60	unknown	gardepro		event9
2025-08-20	12:04:00	12:04:37	00:00:37	37	unknown	gardepro		event9
2025-08-20	13:08:41	13:09:45	00:01:04	64	unknown	wyze		event10
2025-08-20	14:57:45	14:58:21	00:00:36	36	unknown	wyze		event11
2025-08-20	15:04:41	15:04:44	00:00:03	3	unknown	wyze		event12
2025-08-20	15:05:29	15:06:02	00:00:33	33	unknown	gardepro	does not show frog getting on	event11
2025-08-20	15:48:25	15:49:29	00:01:04	64	unknown	wyze		event13
2025-08-20	15:57:08	15:57:18	00:00:10	10	unknown	gardepro	does not show frog getting on	event13
2025-08-20	16:38:21	16:38:38	00:00:17	17	unknown	wyze		event14
2025-08-20	16:46:16	16:46:18	00:00:02	2	unknown	gardepro	does not show frog getting on	event14
2025-08-20	17:16:28	17:16:43	00:00:15	15	unknown	wyze		event15
2025-08-20	17:21:15	17:23:09	00:01:54	114	unknown	wyze		event15
2025-08-20	17:24:00	17:25:51	00:01:51	111	unknown	wyze		event15
2025-08-20	17:26:53	17:28:08	00:01:15	75	unknown	wyze		event15
2025-08-20	17:28:58	17:29:58	00:01:00	60	unknown	gardepro	does not show frog getting on or off	event15
2025-08-20	17:30:13	17:30:51	00:00:38	38	unknown	gardepro	does not show frog getting on	event15
2025-08-20	17:32:17	17:33:17	00:01:00	60	unknown	gardepro	does not show frog getting on	event15
2025-08-20	17:33:26	17:33:33	00:00:07	7	unknown	gardepro	does not show frog getting on	event15
2025-08-20	17:34:37	17:35:37	00:01:00	60	unknown	gardepro	does not show frog getting on or off	event15
2025-08-20	17:35:42	17:35:50	00:00:08	8	unknown	gardepro	does not show frog getting on	event15
2025-08-20	18:01:34	18:01:42	00:00:08	8	unknown	wyze		event16
2025-08-20	18:08:37	18:08:40	00:00:03	3	unknown	wyze		event16
2025-08-20	18:09:16	18:09:18	00:00:02	2	unknown	wyze		event16
2025-08-20	18:09:22	18:09:25	00:00:03	3	unknown	gardepro		event16
2025-08-20	18:10:18	18:10:21	00:00:03	3	unknown	wyze		event16
2025-08-20	18:16:19	18:16:22	00:00:03	3	unknown	gardepro		event16
2025-08-20	18:16:28	18:16:29	00:00:01	1	unknown	gardepro		event16
2025-08-20	18:16:44	18:16:54	00:00:10	10	unknown	gardepro		event16
2025-08-20	18:17:03	18:17:04	00:00:01	1	unknown	gardepro		event16
2025-08-20	18:17:46	18:17:47	00:00:01	1	unknown	gardepro		event16
2025-08-21	06:19:20	06:21:18	00:01:58	118	unknown	wyze		event17
2025-08-21	06:27:02	06:28:02	00:01:00	60	unknown	gardepro	does not show frog getting on	event17
2025-08-21	06:28:23	06:28:59	00:00:36	36	unknown	gardepro		event17
2025-08-21	06:31:44	06:31:55	00:00:11	11	unknown	wyze		event18
2025-08-21	06:34:08	06:34:35	00:00:27	27	unknown	wyze		event18
2025-08-21	06:39:29	06:39:38	00:00:09	9	unknown	gardepro		event18
2025-08-21	06:41:51	06:46:06	00:04:15	195	unknown	wyze	note that 1 minute is missing	event19
2025-08-21	06:41:53	06:42:27	00:00:34	34	unknown	gardepro		event19
2025-08-21	06:47:23	06:47:30	00:00:07	7	unknown	wyze		event19
2025-08-21	06:49:55	06:50:55	00:01:00	60	unknown	gardepro	does not show frog getting on	event19
2025-08-21	06:53:17	06:54:17	00:01:00	60	unknown	gardepro	does not show frog getting on	event19
2025-08-21	06:55:02	06:56:02	00:01:00	60	unknown	wyze	difficult to compare due to angles.
2025-08-21	06:55:07	06:55:13	00:00:06	6	unknown	gardepro
2025-08-21	07:02:52	07:03:52	00:01:00	60	unknown	gardepro		event20
2025-08-21	07:44:46	07:49:17	00:04:31	271	unknown	wyze		event21
2025-08-21	07:52:29	07:53:29	00:01:00	60	unknown	gardepro		event21
2025-08-21	07:53:58	07:54:58	00:01:00	60	unknown	gardepro		event21
2025-08-21	07:55:43	07:56:43	00:01:00	60	unknown	gardepro		event21
2025-08-21	08:11:33	08:11:51	00:00:18	18	unknown	wyze		event22
2025-08-21	08:18:13	08:18:29	00:00:16	16	unknown	wyze		event22
2025-08-21	08:19:17	08:19:41	00:00:24	24	unknown	gardepro		event22
2025-08-21	08:25:59	08:26:12	00:00:13	13	unknown	gardepro		event22
2025-08-21	08:30:39	08:31:12	00:00:33	33	unknown	wyze		event23
2025-08-21	08:34:12	08:36:44	00:02:32	152	unknown	wyze		event23
2025-08-21	08:38:24	08:38:54	00:00:30	30	unknown	gardepro		event23
2025-08-21	08:42:01	08:43:01	00:01:00	60	unknown	gardepro		event23
2025-08-21	08:44:07	08:44:26	00:00:19	19	unknown	gardepro		event23
2025-08-21	08:46:35	08:47:08	00:00:33	33	unknown	wyze		event24
2025-08-21	08:54:36	08:55:09	00:00:33	33	unknown	gardepro		event24
2025-08-21	09:53:37	09:56:56	00:03:19	199	unknown	wyze		event25
2025-08-21	10:01:22	10:02:34	00:01:12	72	unknown	wyze		event25
2025-08-21	10:01:22	10:02:22	00:01:00	60	unknown	gardepro		event25
2025-08-21	10:04:05	10:04:50	00:00:45	45	unknown	gardepro		event25
2025-08-21	10:09:07	10:10:07	00:01:00	60	unknown	gardepro		event25
2025-08-21	10:41:00	10:41:57	00:00:57	57	unknown	wyze		event26
2025-08-21	10:49:04	10:49:40	00:00:36	36	unknown	gardepro		event26
2025-08-21	10:54:02	10:55:37	00:01:35	95	unknown	wyze		event27
2025-08-21	11:03:09	11:03:51	00:00:42	42	unknown	gardepro		event27
2025-08-21	11:05:52	11:05:58	00:00:06	6	unknown	wyze		event28
2025-08-21	11:13:39	11:13:51	00:00:12	12	unknown	gardepro		event28
2025-08-21	12:22:41	12:23:49	00:01:08	68	unknown	wyze		event29
2025-08-21	12:30:26	12:31:26	00:01:00	60	unknown	gardepro		event29
2025-08-21	12:31:32	12:31:33	00:00:01	1	unknown	gardepro		event29
2025-08-21	12:33:07	12:33:29	00:00:22	22	unknown	wyze		event30
2025-08-21	12:40:54	12:41:13	00:00:19	19	unknown	gardepro		event30
2025-08-21	13:37:27	13:38:10	00:00:43	43	unknown	wyze		event31
2025-08-21	13:39:23	13:39:35	00:00:12	12	unknown	wyze		event31
2025-08-21	13:45:13	13:46:13	00:01:00	60	unknown	gardepro		event31
2025-08-21	16:44:43	16:47:42	00:02:59	179	unknown	wyze		event32
2025-08-21	16:53:04	16:54:04	00:01:00	60	unknown	gardepro		event32
2025-08-21	17:01:02	17:03:26	00:02:24	144	unknown	wyze		event33
2025-08-21	17:08:50	17:09:50	00:01:00	60	unknown	gardepro		event33
2025-08-21	17:10:48	17:11:10	00:00:22	22	unknown	gardepro		event33
2025-08-22	06:50:34	06:52:21	00:01:47	107	unknown	wyze		event34
2025-08-22	06:58:22	06:59:22	00:01:00	60	unknown	gardepro		event34
2025-08-22	06:59:50	07:00:06	00:00:16	16	unknown	gardepro		event34

### Sheet: trigger_summedup
TimeInSeconds	Camera	EventPair
22	wyze	event1
14	gardepro	event1
14	wyze	event2
14	gardepro	event2
32	wyze	event3
30	gardepro	event3
15	wyze	event4
3	gardepro	event4
37	wyze	event5
34	gardepro	event5
198	wyze	event6
112	gardepro	event6
280	wyze	event7
111	gardepro	event7
108	wyze	event8
51	gardepro	event8
121	wyze	event9
97	gardepro	event9
64	wyze	event10
36	wyze	event11
33	gardepro	event11
3	wyze	event12
64	wyze	event13
10	gardepro	event13
17	wyze	event14
2	gardepro	event14
315	wyze	event15
233	gardepro	event15
8	wyze	event16
3	gardepro	event16
8	wyze	event17
15	gardepro	event17
118	wyze	event18
96	gardepro	event18
47	wyze	event19
43	gardepro	event19
255	wyze	event20
176	gardepro	event20
271	wyze	event21
60	gardepro	event22
271	wyze	event23
198	gardepro	event23
18	wyze	event24
24	gardepro	event24
16	wyze	event25
13	gardepro	event25
33	wyze	event26
30	gardepro	event26
152	wyze	event27
79	gardepro	event27
33	wyze	event28
33	gardepro	event28
199	wyze	event29
105	gardepro	event29
72	wyze	event30
60	gardepro	event30
57	wyze	event31
36	gardepro	event31
95	wyze	event32
42	gardepro	event32
6	wyze	event33
12	gardepro	event33
68	wyze	event34
61	gardepro	event34
22	wyze	event35
19	gardepro	event35
55	wyze	event36
60	gardepro	event36
179	wyze	event37
60	gardepro	event37
144	wyze	event38
82	gardepro	event38
107	wyze	event39
76	gardepro	event39

### Sheet: triggercounts
cameras	positivetriggers	negativetriggers	posperc	negperc
wyze	467	28	0.943434	0.0565657
gardepro	65	9	0.878378	0.121622
